# RNA sequencing reveals the developmental onset of autosomal gene expression differences in male and female extravillous trophoblasts

**DOI:** 10.1101/2024.12.16.628789

**Authors:** Matthew J. Shannon, Alexander G. Beristain

## Abstract

**Background:** The human placenta is an essential organ for fetal development and pregnancy success. Across gestation, blastocyst-derived trophoblasts facilitate the major functions of the placenta. Specifically, invasive trophoblast subtypes, called extravillous trophoblasts (EVT), play central roles in coordinating nutrient accessibility and maternal immunomodulation to semi-allogeneic fetal and placental tissues. Like the fetus, these trophoblasts can be chromosomally male (XY) or female (XX). While male and female trophoblasts are associated with distinct placental gene signatures, specific differences between male and female EVT have not been defined across the first trimester.

**Methods:** To understand how male and female EVT differ, we subjected male and female first trimester EVT cell preparations to bulk RNA sequencing. Concurrently, publicly available single-cell RNA sequencing datasets of first trimester placental and decidual tissues were utilized to resolve EVT differentiation and EVT subtype-specific sex differences. Candidate genes were then selected and immuno-localized to specific regions and cell populations in male and female placentas.

**Results:** We found that before week 10 of gestation, both male and female EVT lineage cells increase expression of transcripts associated with cell proliferation. Sex-related gene differences within this early developmental time-point are restricted to genes residing on sex chromosomes. Following week 10 of gestation, there is a broad up-regulation of genes linked to immunoregulation in male and female EVT. However, within this later developmental period, autosomal gene differences appear in relation to biological sex. We go on to show that these sex-dependent autosomal gene differences influence EVT-maternal cell signalling within the uterus whereby pregnancies exposed to a male placenta demonstrate more complex MIF and CD99 as well as angiogenesis-associated VEGF cell-cell signals between male EVT and the female maternal immune and non-immune cells found throughout the uterus.

**Conclusions:** These findings resolve early first trimester EVT lineage trophoblast sex differences and highlight a developmental timepoint that is critical to male and female autosomal gene expression.

**HIGHLIGHTS:**

- First trimester male and female placenta cells were compared using bulk and single-cell transcriptomics
- Gestational age and placental sex are the leading drivers of variation in gene expression
- Sex-related differences in autosomal genes generally arise on week 10 of gestation
- Sex-related differences in trophoblast and uterine cell crosstalk are driven by autosomal gene differences arising after week 10 of gestation

**PLAIN ENGLISH SUMMARY:** The human placenta is a temporary organ that forms during pregnancy. Importantly, the placenta acts as a surrogate for not yet functioning fetal organ systems (i.e., the heart, lungs, and kidneys) while they mature within the fetus. Because the placenta develops from cells of the early embryo, it can be biologically male or female. Male and female placentas are genetically different from each other, where these differences may differentially influence placental functions and pregnancy health through unknown mechanisms. Therefore, this study aimed to understand how male and female placenta cells differ at the level of gene expression. We find that on week 10 of gestation, but not before, female placenta cells express a different repertoire of genes compared to male placenta cells. We show that these differences potentially affect how cells of the placenta and uterus interact with each other. Taken together, these results identify a developmental timepoint in pregnancy where the biological sex of the placenta may instruct subtle differences in how male or female placenta cells communicate with the maternal compartment in pregnancy.

**Summary Statement:** Bulk and single-cell RNA sequencing provides comprehensive comparison between uncultured male and female HLA-G-purified trophoblasts derived from first-trimester human placentas.
