## Supplemental Table 1 for "RNA sequencing reveals the developmental onset of autosomal gene expression differences in male and female extravillous trophoblasts"

### Sheet: Clinical Characteristics
Human primary placenta-derived and decidua-derived trophoblasts.
Sample	Patient	Source	Compartment	Tissue	Use	Tissue Sex	GA	MA	Maternal BMI	Maternal CRP Level	Diabetes	Smoke	Anti-hypertensive	Anti-inflammatory	Sequencing Batch
1	P122	in-house	HLA-G-enriched Fetal	Placenta	Bulk RNA-seq	Female	11.1	23	20.36	0.5	No	Yes	No	No	Bulk 1
2	P132	in-house	HLA-G-enriched Fetal	Placenta	Bulk RNA-seq	Female	11	28	21.79	2.612	No	No	No	Yes	Bulk 2
3	P185	in-house	HLA-G-enriched Fetal	Placenta	Bulk RNA-seq	Female	8.5	21	20.67	0.3	No	No	No	No	Bulk 1
4	P156	in-house	HLA-G-enriched Fetal	Placenta	Bulk RNA-seq	Male	9.3	19	24.24	1.78499	No	No	No	No	Bulk 2
5	P223	in-house	HLA-G-enriched Fetal	Placenta	Bulk RNA-seq	Female	8	21	23.41	7.54	No	No	No	No	Bulk 2
6	E12	in-house	HLA-G-enriched Fetal	Placenta	Bulk RNA-seq	Male	10.2	25	24.9	3.136	No	Yes	No	No	Bulk 1
7	P766	in-house	HLA-G-enriched Fetal	Placenta	Bulk RNA-seq	Female	9.1	29	24.01	1.25	No	No	No	No	Bulk 2
8	P219	in-house	HLA-G-enriched Fetal	Placenta	Bulk RNA-seq	Female	11	36	25.22	2.862	No	No	No	No	Bulk 2
9	P280	in-house	HLA-G-enriched Fetal	Placenta	Bulk RNA-seq	Male	6.3	18	21.72	0.375	No	No	No	No	Bulk 2
10	P5	in-house	HLA-G-enriched Fetal	Placenta	Bulk RNA-seq	Male	8	29	20.42	0.904	No	No	No	No	Bulk 2
11	P15	in-house	HLA-G-enriched Fetal	Placenta	Bulk RNA-seq	Male	9.5	32	21.8	6.291	No	No	No	Yes	Bulk 1
12	P250	in-house	HLA-G-enriched Fetal	Placenta	Bulk RNA-seq	Male	7.6	23	20.94	1.222	No	No	No	Yes	Bulk 1
13	P568	in-house	HLA-G-enriched Fetal	Placenta	Bulk RNA-seq	Male	7.2	23	24.33	1.182	Yes	No	No	No	Bulk 2
14	P193	in-house	HLA-G-enriched Fetal	Placenta	Bulk RNA-seq	Male	6.6	25	21.52	0.89	No	No	No	No	Bulk 2
15	P217	in-house	HLA-G-enriched Fetal	Placenta	Bulk RNA-seq	Male	9.5	27	19.49	1.68	No	No	No	No	Bulk 1
16	P126	in-house	HLA-G-enriched Fetal	Placenta	Bulk RNA-seq	Male	11.2	25	34.19	7.49	No	Yes	No	No	Bulk 1
17	P300	in-house	HLA-G-enriched Fetal	Placenta	Bulk RNA-seq	Male	12.5	28	32.42	11.239	No	No	No	No	Bulk 2
18	P181	in-house	HLA-G-enriched Fetal	Placenta	Bulk RNA-seq	Male	7.6	35	39.94	12.7	No	No	No	No	Bulk 1
19	P247	in-house	HLA-G-enriched Fetal	Placenta	Bulk RNA-seq	Male	7.1	29	31.07	5.188	No	Yes	No	Yes	Bulk 2
20	P252	in-house	HLA-G-enriched Fetal	Placenta	Bulk RNA-seq	Female	8.4	29	20.8	0.058	No	No	No	No	Bulk 3
21	P456	in-house	HLA-G-enriched Fetal	Placenta	Bulk RNA-seq	Female	9.5	21	23.84	0.484	No	No	No	No	Bulk 3
22	P979	in-house	HLA-G-enriched Fetal	Placenta	Bulk RNA-seq	Male	6.4	25	25	0.624	No	No	No	No	Bulk 4
23	P984	in-house	HLA-G-enriched Fetal	Placenta	Bulk RNA-seq	Male	8.2	22	19.42	2.761	No	No	No	No	Bulk 4
24	P996	in-house	HLA-G-enriched Fetal	Placenta	Bulk RNA-seq	Female	6.3	35	21.03	0.509	No	Yes	No	No	Bulk 4
25	P1003	in-house	HLA-G-enriched Fetal	Placenta	Bulk RNA-seq	Female	9.4	19	24.61	1.627	No	Yes	No	No	Bulk 4
26	P1004	in-house	HLA-G-enriched Fetal	Placenta	Bulk RNA-seq	Female	8.6	29	29.93	7.391	No	No	No	No	Bulk 4
27	P1012	in-house	HLA-G-enriched Fetal	Placenta	Bulk RNA-seq	Female	12.6	23	32.1	5.686	No	No	No	No	Bulk 4
28	P1015	in-house	HLA-G-enriched Fetal	Placenta	Bulk RNA-seq	Male	11.1	26	30.07	4.944	No	No	No	No	Bulk 4
29	P1019	in-house	HLA-G-enriched Fetal	Placenta	Bulk RNA-seq	Female	10.1	32	20.66	0	No	Yes	No	No	Bulk 5
30	P1024	in-house	HLA-G-enriched Fetal	Placenta	Bulk RNA-seq	Female	6.1	25	20.73	10.678	No	No	No	No	Bulk 5
31	P1025	in-house	HLA-G-enriched Fetal	Placenta	Bulk RNA-seq	Female	10.3	31	21.41	1.708	No	No	No	No	Bulk 5
32	P1029	in-house	HLA-G-enriched Fetal	Placenta	Bulk RNA-seq	Male	10.4	22	21.29	1.012	No	No	No	No	Bulk 5
33	P1037	in-house	HLA-G-enriched Fetal	Placenta	Bulk RNA-seq	Female	11	20	20.72	4.402	No	No	No	No	Bulk 5
34	P1041	in-house	HLA-G-enriched Fetal	Placenta	Bulk RNA-seq	Male	10.2	25	35.44	10.073	No	No	No	No	Bulk 5
35	P1047	in-house	HLA-G-enriched Fetal	Placenta	Bulk RNA-seq	Male	6.6	31	22.87	1.402	No	No	No	No	Bulk 5
36	P1051	in-house	HLA-G-enriched Fetal	Placenta	Bulk RNA-seq	Male	7.5	20	23.86	4.529	No	No	No	No	Bulk 5
37	P277	GSE174481	Fetal	Placenta	10x scRNA-seq	Male	6.4	24	20.9		No	No	No	No	Single-cell 1
38	P89	GSE174481	Fetal	Placenta	10x scRNA-seq	Female	6.4	22	24.2		No	No	No	No	Single-cell 1
39	P21	GSE174481	Fetal	Placenta	10x scRNA-seq	Female	11.2	30	21.2		No	No	No	No	Single-cell 1
40	P130	GSE174481	Fetal	Placenta	10x scRNA-seq	Male	11.4	32	22.9		No	No	No	No	Single-cell 1
41	P244	GSE174481	Fetal	Placenta	10x scRNA-seq	Female	6.2	23	23.5		No	No	No	No	Single-cell 2
42	P295	GSE174481	Fetal	Placenta	10x scRNA-seq	Male	6.5	30	23.5		No	No	No	No	Single-cell 2
43	P899	GSE174481	Fetal	Placenta	10x scRNA-seq	Female	11.4	20	22.1		No	No	No	No	Single-cell 2
44	D9	E-MTAB-6701	Fetal	Placenta	10x scRNA-seq	Male	12								Single-cell 3
45	D10	E-MTAB-6701	Fetal	Placenta	10x scRNA-seq	Male	9.6								Single-cell 3
46	D11	E-MTAB-6701	Fetal	Placenta	10x scRNA-seq	Female	6.7								Single-cell 3
47	D12	E-MTAB-6701	Fetal	Placenta	10x scRNA-seq	Female	10								Single-cell 3
44	D9	E-MTAB-6701	Maternal	Decidua	10x scRNA-seq	Female	12								Single-cell 3
45	D10	E-MTAB-6701	Maternal	Decidua	10x scRNA-seq	Female	9.6								Single-cell 3
47	D12	E-MTAB-6701	Maternal	Decidua	10x scRNA-seq	Female	10								Single-cell 3
48	D6	E-MTAB-6701	Maternal	Decidua	10x scRNA-seq	Female	12								Single-cell 3
49	P415	in-house	Fetal	Placenta	IF		9.2	37	24.05		No	Yes	No	No	NA
50	P554	in-house	Fetal	Placenta	IF	Female	11	34	33.3		No	No	No	Yes	NA
51	P300	in-house	Fetal	Placenta	IF	Male	12.5	28	32.42		No	No	No	No	NA
GA: Gestational Age (weeks)
MA: Maternal Age (years)
BMI: Body Mass Index (kg/m2)

### Sheet: Sequencing Metrics
Human primary placenta-derived HLA-G-enriched trophoblast bulk RNA-seq data metrics.
File	Patient	Data Type	Source	Compartment	Tissue	Number of Reads	% Totally Aligned	% Abundant	% Unaligned	Median CV Coverage Uniformity	% Stranded
1	P122	Bulk RNA-seq	in-house	Fetal	HLA-G+ Placenta	23734292	0.9745	0.0259	0.0255	0.5	0.9747
2	P132	Bulk RNA-seq	in-house	Fetal	HLA-G+ Placenta	25069904	0.977	0.0491	0.023	0.5	0.9367
3	P185	Bulk RNA-seq	in-house	Fetal	HLA-G+ Placenta	21799001	0.9719	0.066	0.0281	0.49	0.995
4	P156	Bulk RNA-seq	in-house	Fetal	HLA-G+ Placenta	20518802	0.9762	0.0344	0.0238	0.5	0.9528
5	P223	Bulk RNA-seq	in-house	Fetal	HLA-G+ Placenta	21297597	0.9781	0.0442	0.0219	0.52	0.9775
6	E12	Bulk RNA-seq	in-house	Fetal	HLA-G+ Placenta	20072931	0.9723	0.111	0.0277	0.5	0.9686
7	P766	Bulk RNA-seq	in-house	Fetal	HLA-G+ Placenta	18367450	0.9784	0.0394	0.0216	0.52	0.935
8	P219	Bulk RNA-seq	in-house	Fetal	HLA-G+ Placenta	20794977	0.9791	0.0383	0.0209	0.52	0.9482
9	P280	Bulk RNA-seq	in-house	Fetal	HLA-G+ Placenta	24832082	0.9778	0.0612	0.0222	0.52	0.9425
10	P5	Bulk RNA-seq	in-house	Fetal	HLA-G+ Placenta	24714980	0.9771	0.0458	0.0229	0.52	0.95
11	P15	Bulk RNA-seq	in-house	Fetal	HLA-G+ Placenta	23327576	0.9716	0.0358	0.0284	0.51	0.9371
12	P250	Bulk RNA-seq	in-house	Fetal	HLA-G+ Placenta	26264492	0.973	0.063	0.027	0.52	0.9869
13	P568	Bulk RNA-seq	in-house	Fetal	HLA-G+ Placenta	20828582	0.977	0.0549	0.023	0.52	0.9472
14	P193	Bulk RNA-seq	in-house	Fetal	HLA-G+ Placenta	22801153	0.9753	0.076	0.0247	0.53	0.9312
15	P217	Bulk RNA-seq	in-house	Fetal	HLA-G+ Placenta	24649275	0.9683	0.0503	0.0317	0.5	0.9356
16	P126	Bulk RNA-seq	in-house	Fetal	HLA-G+ Placenta	22942133	0.9711	0.0589	0.0289	0.54	0.9824
17	P300	Bulk RNA-seq	in-house	Fetal	HLA-G+ Placenta	19380446	0.9785	0.0329	0.0215	0.51	0.9801
18	P181	Bulk RNA-seq	in-house	Fetal	HLA-G+ Placenta	24267613	0.9689	0.1088	0.0311	0.49	0.9605
19	P247	Bulk RNA-seq	in-house	Fetal	HLA-G+ Placenta	19740330	0.9768	0.0682	0.0232	0.52	0.9076
20	P252	Bulk RNA-seq	in-house	Fetal	HLA-G+ Placenta	28612222	0.9627	0.0753	0.0373	0.49	0.9873
21	P456	Bulk RNA-seq	in-house	Fetal	HLA-G+ Placenta	28158584	0.9643	0.0925	0.0357	0.5	0.9858
22	P979	Bulk RNA-seq	in-house	Fetal	HLA-G+ Placenta	31529021	0.9661	0.038	0.0339	0.52	0.9954
23	P984	Bulk RNA-seq	in-house	Fetal	HLA-G+ Placenta	20539324	0.9656	0.0397	0.0344	0.52	0.9941
24	P996	Bulk RNA-seq	in-house	Fetal	HLA-G+ Placenta	24033182	0.9687	0.037	0.0313	0.5	0.9951
25	P1003	Bulk RNA-seq	in-house	Fetal	HLA-G+ Placenta	21041077	0.9619	0.1548	0.0381	0.51	0.9914
26	P1004	Bulk RNA-seq	in-house	Fetal	HLA-G+ Placenta	22097190	0.9595	0.0401	0.0405	0.5	0.9949
27	P1012	Bulk RNA-seq	in-house	Fetal	HLA-G+ Placenta	24832506	0.9663	0.1529	0.0337	0.52	0.9933
28	P1015	Bulk RNA-seq	in-house	Fetal	HLA-G+ Placenta	24585547	0.97	0.0397	0.03	0.51	0.9973
29	P1019	Bulk RNA-seq	in-house	Fetal	HLA-G+ Placenta	23110919	0.9622	0.1081	0.0378	0.52	0.9925
30	P1024	Bulk RNA-seq	in-house	Fetal	HLA-G+ Placenta	23687720	0.9609	0.0322	0.0391	0.5	0.995
31	P1025	Bulk RNA-seq	in-house	Fetal	HLA-G+ Placenta	22460805	0.96	0.0796	0.04	0.52	0.9946
32	P1029	Bulk RNA-seq	in-house	Fetal	HLA-G+ Placenta	24956001	0.9636	0.0425	0.0364	0.52	0.9915
33	P1037	Bulk RNA-seq	in-house	Fetal	HLA-G+ Placenta	23856771	0.957	0.1751	0.043	0.54	0.9943
34	P1041	Bulk RNA-seq	in-house	Fetal	HLA-G+ Placenta	23793887	0.9641	0.0487	0.0359	0.51	0.9942
35	P1047	Bulk RNA-seq	in-house	Fetal	HLA-G+ Placenta	24454095	0.963	0.0365	0.037	0.51	0.9957
36	P1051	Bulk RNA-seq	in-house	Fetal	HLA-G+ Placenta	24865266	0.9632	0.1226	0.0368	0.51	0.9943
Mean						2.33894e+07	0.9695	0.0660944	0.0305	0.511944	0.973231
Human primary placenta-derived and decidua-derived single-cell data metrics.
File	Patient	Data Type	Source	Compartment	Tissue	Raw # Cells	Fraction Reads in Cells	Mean Reads per Cell	Median UMI Counts per Cell	Median Genes per Cell	Total Genes Detected	# Cells Post QC	DDR	# Doublets	Final # Cells
1	P277	Single-cell RNA-seq	GSE174481	Fetal	Placenta	3712	0.897	31463	5732	1965	21627	2878	0.023	66	2812
2	P89	Single-cell RNA-seq	GSE174481	Fetal	Placenta	3934	0.836	20348	3380	1444	21514	2752	0.023	63	2689
3	P21	Single-cell RNA-seq	GSE174481	Fetal	Placenta	2466	0.808	34189	6001	2053	20596	1673	0.015	25	1648
4	P130	Single-cell RNA-seq	GSE174481	Fetal	Placenta	4091	0.901	19505	4657	1700	21371	2919	0.023	67	2852
5	P244	Single-cell RNA-seq	GSE174481	Fetal	Placenta	858	0.792	661042	24114	4779	24514	498	0.004	2	496
6	P295	Single-cell RNA-seq	GSE174481	Fetal	Placenta	1575	0.617	322693	10416	2890	24612	731	0.008	6	725
7	P899	Single-cell RNA-seq	GSE174481	Fetal	Placenta	2778	0.768	163598	9373	2547	25215	1598	0.016	26	1572
8	D9	Single-cell RNA-seq	E-MTAB-6701	Fetal	Placenta	4933						2694	0.023	62	2632
9	D10	Single-cell RNA-seq	E-MTAB-6701	Fetal	Placenta	4847						4298	0.033	142	4156
10	D10	Single-cell RNA-seq	E-MTAB-6701	Fetal	Placenta	4762						4194	0.036	151	4043
11	D10	Single-cell RNA-seq	E-MTAB-6701	Fetal	EPCAM+ Placenta	5005						4596	0.039	179	4417
12	D11	Single-cell RNA-seq	E-MTAB-6701	Fetal	Placenta	5042						3157	0.024	76	3081
13	D11	Single-cell RNA-seq	E-MTAB-6701	Fetal	EPCAM+ Placenta	740						190	0.006	1	189
14	D12	Single-cell RNA-seq	E-MTAB-6701	Fetal	Placenta	4613						3661	0.029	106	3555
15	D12	Single-cell RNA-seq	E-MTAB-6701	Fetal	EPCAM+ Placenta	3344						2689	0.025	67	2622
16	D12	Single-cell RNA-seq	E-MTAB-6701	Fetal	HLA-G+ Placenta	3870						3509	0.03	105	3404
17	D6	Single-cell RNA-seq	E-MTAB-6701	Maternal	CD45– Decidua	7849						3760	0.029	109	3651
18	D6	Single-cell RNA-seq	E-MTAB-6701	Maternal	CD45+ Decidua	670						289	0.003	1	288
19	D6	Single-cell RNA-seq	E-MTAB-6701	Maternal	CD45+ Decidua	2435						1833	0.015	27	1806
20	D6	Single-cell RNA-seq	E-MTAB-6701	Maternal	PB	1492						1073	0.012	13	1060
21	D6	Single-cell RNA-seq	E-MTAB-6701	Maternal	PB	1983						1141	0.016	18	1123
22	D9	Single-cell RNA-seq	E-MTAB-6701	Maternal	CD45– Decidua	4362						3310	0.025	83	3227
23	D9	Single-cell RNA-seq	E-MTAB-6701	Maternal	CD45+ Decidua	8008						5719	0.045	257	5462
24	D9	Single-cell RNA-seq	E-MTAB-6701	Maternal	PB	3093						3029	0.023	70	2959
25	D10	Single-cell RNA-seq	E-MTAB-6701	Maternal	CD45– Decidua	2766						2251	0.017	38	2213
26	D10	Single-cell RNA-seq	E-MTAB-6701	Maternal	CD45+ Decidua	3336						1758	0.015	26	1732
27	D12	Single-cell RNA-seq	E-MTAB-6701	Maternal	CD45– Decidua	2329						1946	0.016	31	1915
28	D12	Single-cell RNA-seq	E-MTAB-6701	Maternal	CD45+ Decidua	1978						236	0.002	1	235
29	D12	Single-cell RNA-seq	E-MTAB-6701	Maternal	HLA-G+ Decidua	523						296	0.004	1	295
Summary						97394						68678			66859
CV: Coefficient of Variation
PB: Peripheral Blood
DDR: Doublet Detection Rate, based on raw # cells
