## Supplemental Table 2 for "RNA sequencing reveals the developmental onset of autosomal gene expression differences in male and female extravillous trophoblasts"

### Sheet: A
Fig S1B: Male vs. Female bulk sample PCC comparison results.
	P122	P132	P185	P156	P223	E12	P766	P219	P280	P5	P15	P250	P568	P193	P217	P126	P300	P181	P247	P252	P456	P979	P984	P996	P1003	P1004	P1012	P1015	P1019	P1024	P1025	P1029	P1037	P1041	P1047	P1051
P122	1	0.972879	0.957074	0.973611	0.966398	0.945202	0.978542	0.977249	0.949051	0.954421	0.962693	0.959397	0.955521	0.949018	0.972467	0.962017	0.974793	0.962287	0.940355	0.965448	0.974406	0.958699	0.960505	0.973368	0.959984	0.972555	0.917713	0.971037	0.954622	0.970518	0.966193	0.961767	0.926793	0.960105	0.960955	0.971123
P132	0.972879	1	0.96336	0.973197	0.976907	0.956022	0.971355	0.960909	0.947353	0.958172	0.97632	0.971268	0.96932	0.966589	0.977269	0.952186	0.959467	0.971321	0.969281	0.974864	0.978133	0.956918	0.95952	0.972698	0.965274	0.972405	0.934468	0.967513	0.955908	0.966268	0.970371	0.970094	0.932997	0.964276	0.958994	0.97366
P185	0.957074	0.96336	1	0.979333	0.973652	0.899789	0.954932	0.964486	0.983481	0.984889	0.962144	0.9873	0.96288	0.957736	0.97035	0.92453	0.937756	0.980601	0.958534	0.98397	0.95494	0.985413	0.98501	0.985724	0.945957	0.983607	0.890938	0.984562	0.958727	0.982674	0.961628	0.973348	0.902761	0.981842	0.981526	0.972887
P156	0.973611	0.973197	0.979333	1	0.972372	0.928135	0.96688	0.970843	0.969253	0.972998	0.970766	0.980825	0.964215	0.955372	0.97958	0.947469	0.958284	0.980563	0.955824	0.980076	0.967668	0.975592	0.97801	0.981612	0.953381	0.982098	0.906738	0.983991	0.954106	0.977924	0.966184	0.974569	0.912943	0.979426	0.976087	0.980115
P223	0.966398	0.976907	0.973652	0.972372	1	0.940907	0.964543	0.962335	0.959541	0.973417	0.980569	0.978653	0.978736	0.964575	0.976939	0.947074	0.955066	0.976953	0.96481	0.97937	0.971863	0.963427	0.966088	0.974382	0.961639	0.976529	0.931357	0.97429	0.962563	0.970619	0.970949	0.974194	0.933296	0.968491	0.962513	0.970674
E12	0.945202	0.956022	0.899789	0.928135	0.940907	1	0.953797	0.927334	0.892395	0.904583	0.943371	0.91392	0.936954	0.939677	0.938148	0.950116	0.943589	0.922122	0.944767	0.91864	0.966703	0.902201	0.904154	0.924016	0.952618	0.925409	0.941102	0.921395	0.9214	0.917018	0.941051	0.938211	0.927271	0.912152	0.905251	0.937712
P766	0.978542	0.971355	0.954932	0.96688	0.964543	0.953797	1	0.975799	0.947727	0.948393	0.962176	0.956781	0.950753	0.949207	0.973919	0.960612	0.965248	0.957184	0.948742	0.958408	0.975964	0.956433	0.957216	0.970464	0.964233	0.97054	0.924297	0.967686	0.954406	0.96599	0.968484	0.966461	0.927019	0.960305	0.953879	0.97112
P219	0.977249	0.960909	0.964486	0.970843	0.962335	0.927334	0.975799	1	0.960737	0.956198	0.961059	0.960882	0.945986	0.939769	0.976439	0.959357	0.968992	0.95501	0.935943	0.965656	0.960468	0.966172	0.964137	0.97521	0.956696	0.97738	0.908573	0.975842	0.954218	0.973061	0.966883	0.965408	0.920999	0.964241	0.961343	0.972016
P280	0.949051	0.947353	0.983481	0.969253	0.959541	0.892395	0.947727	0.960737	1	0.982712	0.955312	0.980777	0.951732	0.955318	0.968639	0.923654	0.933957	0.973163	0.948462	0.974119	0.94291	0.987254	0.984431	0.979476	0.936603	0.976613	0.874756	0.981801	0.949704	0.975344	0.950591	0.971331	0.8905	0.979326	0.981854	0.967925
P5	0.954421	0.958172	0.984889	0.972998	0.973417	0.904583	0.948393	0.956198	0.982712	1	0.96742	0.987074	0.97009	0.959685	0.970377	0.930105	0.938193	0.98319	0.959072	0.980929	0.951743	0.98096	0.982298	0.978998	0.946668	0.978216	0.898076	0.982127	0.962097	0.975478	0.959617	0.974155	0.90888	0.97818	0.977428	0.970339
P15	0.962693	0.97632	0.962144	0.970766	0.980569	0.943371	0.962176	0.961059	0.955312	0.96742	1	0.972295	0.982478	0.968292	0.978907	0.948809	0.96424	0.970949	0.969604	0.974389	0.968414	0.95678	0.959059	0.967358	0.961127	0.968105	0.933653	0.969053	0.958504	0.960272	0.96656	0.968654	0.941243	0.962316	0.954504	0.972849
P250	0.959397	0.971268	0.9873	0.980825	0.978653	0.91392	0.956781	0.960882	0.980777	0.987074	0.972295	1	0.974437	0.966078	0.97878	0.93349	0.947073	0.985047	0.970051	0.98697	0.96157	0.98341	0.985878	0.983812	0.951131	0.98235	0.903493	0.985535	0.961071	0.978698	0.964454	0.978287	0.912199	0.983042	0.981243	0.976935
P568	0.955521	0.96932	0.96288	0.964215	0.978736	0.936954	0.950753	0.945986	0.951732	0.97009	0.982478	0.974437	1	0.959309	0.968436	0.938719	0.947501	0.9758	0.968931	0.972047	0.96444	0.952813	0.958752	0.962858	0.957313	0.963377	0.933523	0.964598	0.958674	0.956495	0.960985	0.966077	0.937968	0.958799	0.952281	0.965611
P193	0.949018	0.966589	0.957736	0.955372	0.964575	0.939677	0.949207	0.939769	0.955318	0.959685	0.968292	0.966078	0.959309	1	0.964769	0.926068	0.93433	0.971971	0.965208	0.963037	0.96502	0.959629	0.955499	0.964553	0.94422	0.95995	0.903974	0.961615	0.94058	0.95675	0.950042	0.961938	0.911995	0.958571	0.958032	0.962814
P217	0.972467	0.977269	0.97035	0.97958	0.976939	0.938148	0.973919	0.976439	0.968639	0.970377	0.978907	0.97878	0.968436	0.964769	1	0.95999	0.974082	0.970326	0.965698	0.980858	0.970512	0.972738	0.973738	0.980841	0.961174	0.979541	0.920035	0.98001	0.959472	0.973093	0.970288	0.976364	0.928103	0.975394	0.97039	0.979974
P126	0.962017	0.952186	0.92453	0.947469	0.947074	0.950116	0.960612	0.959357	0.923654	0.930105	0.948809	0.93349	0.938719	0.926068	0.95999	1	0.976955	0.928603	0.931229	0.943003	0.951888	0.927538	0.929454	0.943428	0.96093	0.952503	0.943884	0.947877	0.945921	0.938954	0.96146	0.949677	0.940105	0.933624	0.925746	0.954109
P300	0.974793	0.959467	0.937756	0.958284	0.955066	0.943589	0.965248	0.968992	0.933957	0.938193	0.96424	0.947073	0.947501	0.93433	0.974082	0.976955	1	0.940064	0.934791	0.954325	0.959579	0.941756	0.944175	0.955392	0.956046	0.958512	0.9273	0.9587	0.946742	0.950539	0.959851	0.952832	0.934701	0.946052	0.940371	0.962073
P181	0.962287	0.971321	0.980601	0.980563	0.976953	0.922122	0.957184	0.95501	0.973163	0.98319	0.970949	0.985047	0.9758	0.971971	0.970326	0.928603	0.940064	1	0.964973	0.979311	0.967493	0.975279	0.978365	0.979499	0.949289	0.97669	0.903066	0.980014	0.955514	0.973619	0.960338	0.973708	0.910232	0.978437	0.976639	0.974605
P247	0.940355	0.969281	0.958534	0.955824	0.96481	0.944767	0.948742	0.935943	0.948462	0.959072	0.969604	0.970051	0.968931	0.965208	0.965698	0.931229	0.934791	0.964973	1	0.965277	0.962384	0.952735	0.955172	0.960325	0.95768	0.957682	0.928537	0.956815	0.952468	0.950076	0.957986	0.967174	0.92537	0.956525	0.950791	0.964009
P252	0.965448	0.974864	0.98397	0.980076	0.97937	0.91864	0.958408	0.965656	0.974119	0.980929	0.974389	0.98697	0.972047	0.963037	0.980858	0.943003	0.954325	0.979311	0.965277	1	0.954995	0.977092	0.978377	0.983723	0.955021	0.98364	0.911204	0.981381	0.961015	0.979505	0.966636	0.974115	0.919479	0.977494	0.975758	0.976432
P456	0.974406	0.978133	0.95494	0.967668	0.971863	0.966703	0.975964	0.960468	0.94291	0.951743	0.968414	0.96157	0.96444	0.96502	0.970512	0.951888	0.959579	0.967493	0.962384	0.954995	1	0.951934	0.955717	0.968165	0.964402	0.965111	0.932069	0.963259	0.953747	0.960205	0.965214	0.963651	0.934579	0.95824	0.95346	0.96881
P979	0.958699	0.956918	0.985413	0.975592	0.963427	0.902201	0.956433	0.966172	0.987254	0.98096	0.95678	0.98341	0.952813	0.959629	0.972738	0.927538	0.941756	0.975279	0.952735	0.977092	0.951934	1	0.988364	0.984503	0.937793	0.980559	0.873714	0.985992	0.950519	0.983106	0.953716	0.974891	0.888047	0.98508	0.988713	0.974447
P984	0.960505	0.95952	0.98501	0.97801	0.966088	0.904154	0.957216	0.964137	0.984431	0.982298	0.959059	0.985878	0.958752	0.955499	0.973738	0.929454	0.944175	0.978365	0.955172	0.978377	0.955717	0.988364	1	0.983222	0.940699	0.979376	0.879574	0.985217	0.952633	0.980384	0.955615	0.975226	0.892762	0.986672	0.986228	0.974518
P996	0.973368	0.972698	0.985724	0.981612	0.974382	0.924016	0.970464	0.97521	0.979476	0.978998	0.967358	0.983812	0.962858	0.964553	0.980841	0.943428	0.955392	0.979499	0.960325	0.983723	0.968165	0.984503	0.983222	1	0.955541	0.98711	0.899134	0.985846	0.961344	0.986172	0.967221	0.978731	0.911906	0.983303	0.983583	0.981333
P1003	0.959984	0.965274	0.945957	0.953381	0.961639	0.952618	0.964233	0.956696	0.936603	0.946668	0.961127	0.951131	0.957313	0.94422	0.961174	0.96093	0.956046	0.949289	0.95768	0.955021	0.964402	0.937793	0.940699	0.955541	1	0.960604	0.947764	0.953312	0.964859	0.948173	0.974861	0.962054	0.960238	0.944572	0.935748	0.966717
P1004	0.972555	0.972405	0.983607	0.982098	0.976529	0.925409	0.97054	0.97738	0.976613	0.978216	0.968105	0.98235	0.963377	0.95995	0.979541	0.952503	0.958512	0.97669	0.957682	0.98364	0.965111	0.980559	0.979376	0.98711	0.960604	1	0.910566	0.987216	0.966472	0.984857	0.974726	0.980724	0.920486	0.981403	0.977902	0.982611
P1012	0.917713	0.934468	0.890938	0.906738	0.931357	0.941102	0.924297	0.908573	0.874756	0.898076	0.933653	0.903493	0.933523	0.903974	0.920035	0.943884	0.9273	0.903066	0.928537	0.911204	0.932069	0.873714	0.879574	0.899134	0.947764	0.910566	1	0.899112	0.94052	0.892754	0.95189	0.915645	0.969035	0.885915	0.869854	0.916971
P1015	0.971037	0.967513	0.984562	0.983991	0.97429	0.921395	0.967686	0.975842	0.981801	0.982127	0.969053	0.985535	0.964598	0.961615	0.98001	0.947877	0.9587	0.980014	0.956815	0.981381	0.963259	0.985992	0.985217	0.985846	0.953312	0.987216	0.899112	1	0.9615	0.985485	0.968073	0.981342	0.911062	0.984805	0.983496	0.98213
P1019	0.954622	0.955908	0.958727	0.954106	0.962563	0.9214	0.954406	0.954218	0.949704	0.962097	0.958504	0.961071	0.958674	0.94058	0.959472	0.945921	0.946742	0.955514	0.952468	0.961015	0.953747	0.950519	0.952633	0.961344	0.964859	0.966472	0.94052	0.9615	1	0.951702	0.970259	0.953342	0.951567	0.945982	0.939717	0.960501
P1024	0.970518	0.966268	0.982674	0.977924	0.970619	0.917018	0.96599	0.973061	0.975344	0.975478	0.960272	0.978698	0.956495	0.95675	0.973093	0.938954	0.950539	0.973619	0.950076	0.979505	0.960205	0.983106	0.980384	0.986172	0.948173	0.984857	0.892754	0.985485	0.951702	1	0.961413	0.974369	0.897916	0.977838	0.979731	0.973327
P1025	0.966193	0.970371	0.961628	0.966184	0.970949	0.941051	0.968484	0.966883	0.950591	0.959617	0.96656	0.964454	0.960985	0.950042	0.970288	0.96146	0.959851	0.960338	0.957986	0.966636	0.965214	0.953716	0.955615	0.967221	0.974861	0.974726	0.95189	0.968073	0.970259	0.961413	1	0.966077	0.952566	0.955981	0.947723	0.969732
P1029	0.961767	0.970094	0.973348	0.974569	0.974194	0.938211	0.966461	0.965408	0.971331	0.974155	0.968654	0.978287	0.966077	0.961938	0.976364	0.949677	0.952832	0.973708	0.967174	0.974115	0.963651	0.974891	0.975226	0.978731	0.962054	0.980724	0.915645	0.981342	0.953342	0.974369	0.966077	1	0.911437	0.976542	0.97156	0.976446
P1037	0.926793	0.932997	0.902761	0.912943	0.933296	0.927271	0.927019	0.920999	0.8905	0.90888	0.941243	0.912199	0.937968	0.911995	0.928103	0.940105	0.934701	0.910232	0.92537	0.919479	0.934579	0.888047	0.892762	0.911906	0.960238	0.920486	0.969035	0.911062	0.951567	0.897916	0.952566	0.911437	1	0.891154	0.877833	0.924566
P1041	0.960105	0.964276	0.981842	0.979426	0.968491	0.912152	0.960305	0.964241	0.979326	0.97818	0.962316	0.983042	0.958799	0.958571	0.975394	0.933624	0.946052	0.978437	0.956525	0.977494	0.95824	0.98508	0.986672	0.983303	0.944572	0.981403	0.885915	0.984805	0.945982	0.977838	0.955981	0.976542	0.891154	1	0.982129	0.975468
P1047	0.960955	0.958994	0.981526	0.976087	0.962513	0.905251	0.953879	0.961343	0.981854	0.977428	0.954504	0.981243	0.952281	0.958032	0.97039	0.925746	0.940371	0.976639	0.950791	0.975758	0.95346	0.988713	0.986228	0.983583	0.935748	0.977902	0.869854	0.983496	0.939717	0.979731	0.947723	0.97156	0.877833	0.982129	1	0.970511
P1051	0.971123	0.97366	0.972887	0.980115	0.970674	0.937712	0.97112	0.972016	0.967925	0.970339	0.972849	0.976935	0.965611	0.962814	0.979974	0.954109	0.962073	0.974605	0.964009	0.976432	0.96881	0.974447	0.974518	0.981333	0.966717	0.982611	0.916971	0.98213	0.960501	0.973327	0.969732	0.976446	0.924566	0.975468	0.970511	1

### Sheet: B
Fig S1E: Male vs. Female single-cell state PCC comparison results.
x	y	correlation
Male CTB	Male CTB	1
Female CTB		0.995181
Male cCTB		0.94573
Female cCTB		0.8883
Male EVT		0.763579
Female EVT		0.767274
Male SCTp		0.632876
Female SCTp		0.628467
Male CTB	Female CTB	0.995181
Female CTB		1
Male cCTB		0.944008
Female cCTB		0.893308
Male EVT		0.757051
Female EVT		0.766983
Male SCTp		0.626287
Female SCTp		0.62733
Male CTB	Male cCTB	0.94573
Female CTB		0.944008
Male cCTB		1
Female cCTB		0.950875
Male EVT		0.87658
Female EVT		0.88815
Male SCTp		0.690752
Female SCTp		0.683933
Male CTB	Female cCTB	0.8883
Female CTB		0.893308
Male cCTB		0.950875
Female cCTB		1
Male EVT		0.762621
Female EVT		0.873901
Male SCTp		0.603818
Female SCTp		0.624505
Male CTB	Male EVT	0.763579
Female CTB		0.757051
Male cCTB		0.87658
Female cCTB		0.762621
Male EVT		1
Female EVT		0.932838
Male SCTp		0.758123
Female SCTp		0.708786
Male CTB	Female EVT	0.767274
Female CTB		0.766983
Male cCTB		0.88815
Female cCTB		0.873901
Male EVT		0.932838
Female EVT		1
Male SCTp		0.673982
Female SCTp		0.654586
Male CTB	Male SCTp	0.632876
Female CTB		0.626287
Male cCTB		0.690752
Female cCTB		0.603818
Male EVT		0.758123
Female EVT		0.673982
Male SCTp		1
Female SCTp		0.989402
Male CTB	Female SCTp	0.628467
Female CTB		0.62733
Male cCTB		0.683933
Female cCTB		0.624505
Male EVT		0.708786
Female EVT		0.654586
Male SCTp		0.989402
Female SCTp		1
