## Supplemental Table 3 for "RNA sequencing reveals the developmental onset of autosomal gene expression differences in male and female extravillous trophoblasts"

### Sheet: A
Fig 1F: Bulk HLA-G-enriched sample PCA results.
PC	Adjusted variance
1	0.342859
2	0.120538
3	0.0855832
4	0.0445535
5	0.0395233
6	0.0333195
7	0.0268934
8	0.0250133
9	0.022598
10	0.0221281
11	0.0199669
12	0.0176179
13	0.0153564
14	0.012779
15	0.0126073
16	0.0123699
17	0.011883
18	0.0111843
19	0.0106141
20	0.010072
21	0.00965485
22	0.00948813
23	0.00908302
24	0.00888333
25	0.00847913
26	0.00830305
27	0.00745086
28	0.00725264
29	0.00699294
30	0.006454
31	0.00634256
32	0.00592462
33	0.00444882
34	0.00211045
35	0.00167129
